# Single-cell analysis of hepatoblastoma identifies distinct tumor cell signatures that predict susceptibility to chemotherapy using patient-specific tumor spheroids

**DOI:** 10.1101/2021.10.13.464268

**Authors:** Hanbing Song, Simon Bucher, Katherine Rosenberg, Margaret Tsui, Deviana Burhan, Soo-Jin Cho, Arun Rangaswami, Franklin W. Huang, Amar Nijagal, Bruce Wang

**Author notes:** These authors contributed equally as first authors (Hanbing Song, Simon Bucher). These authors contributed equally as senior authors who jointly supervised the work (Franklin W. Huang, Amar Nijagal, Bruce Wang).

## Abstract

Pediatric hepatoblastoma (HB) is the most common primary liver cancer in infants and children. Studies of HB that focus exclusively on tumor cells demonstrate sparse somatic mutations and a common cell of origin, the hepatoblast, across patients. In contrast to the homogeneity these studies would suggest, HB tumors have a high degree of heterogeneity that can portend poor prognosis. In this study, we used single-cell genomic techniques to analyze resected human pediatric HB specimens. This study establishes that tumor heterogeneity can be defined by the relative proportions of five distinct subtypes of tumor cells. Notably, patient-derived HB spheroid cultures predict differential responses to treatment based on the transcriptomic signature of each tumor, suggesting a path forward for precision oncology for these tumors. Collectively, these results define HB tumor heterogeneity with single-cell resolution and demonstrate that patient-derived spheroids can be used to evaluate responses to chemotherapy.

---

Hepatoblastoma (HB) is the most common primary pediatric liver cancer, accounting for approximately 1% of all pediatric malignancies, and its incidence is rising[1]. Five-year survival for HB is among the lowest for childhood cancers, driven by the 20% of cases that are chemotherapy resistant or unresectable[2, 3]. Current clinical risk stratification remains dependent on imaging and histological features at the time of diagnosis, with serum AFP as the only molecular marker[4]. There is an urgent need to improve the molecular characterization of HB to more accurately risk stratify patients. For patients with advanced HB, no effective treatment options exist outside of liver transplantation[5]. Progress in treating aggressive HB has been limited by the lack of models that reflect the heterogeneity of this tumor and that can be used to identify novel therapies[6].

The significant cellular heterogeneity observed in HB, both within and across patients[7], likely accounts for the limited utility of genomic studies from bulk tumor tissue for cancer staging[8–11]. Methods now exist for analyzing gene expression at the level of individual cells from dispersed neoplastic and normal tissues[12]. In this study we use single cell RNA sequencing (scRNA-seq) to distinguish HB tumor cells from non-tumor cells and to identify distinct tumor cell types that account for the heterogeneity of HB. We also use a novel method to grow HB tumor cells as patient-specific spheroids (PDS) and show how this can be used to predict treatment response and identify novel therapeutic targets.
