## Supplemental Table 4 for "Single-cell analysis of hepatoblastoma identifies distinct tumor cell signatures that predict susceptibility to chemotherapy using patient-specific tumor spheroids"

### Sheet: Hepatoblast_I_Full_Signature
gene	p_val	avg_log2FC	pct.1	pct.2	p_val_adj
CPS1	0	3.98881	0.912	0.141	0
FGB	0	3.75596	0.975	0.36	0
FGA	0	3.59407	0.985	0.377	0
FGG	0	3.57474	0.983	0.337	0
APOB	0	3.47782	0.985	0.399	0
HP	0	3.30015	0.884	0.213	0
APOA1	0	3.17057	0.968	0.299	0
RELN	0	3.13247	0.908	0.173	0
PLG	0	3.02547	0.882	0.093	0
SERPINA1	0	3.01017	0.992	0.529	0
C3	0	2.98004	0.962	0.332	0
ALB	0	2.97125	0.994	0.567	0
IGF2	0	2.941	0.99	0.532	0
TF	0	2.85484	0.971	0.332	0
A2M	0	2.79916	0.971	0.448	0
ITIH1	0	2.74992	0.929	0.167	0
F2	0	2.70514	0.91	0.129	0
AMBP	0	2.69173	0.978	0.432	0
ITIH2	0	2.68389	0.916	0.254	0
APOH	0	2.6722	0.954	0.308	0
CYP3A7	0	2.65396	0.711	0.052	0
VTN	0	2.65336	0.913	0.171	0
SERPINC1	0	2.64412	0.849	0.092	0
KNG1	0	2.64271	0.871	0.13	0
AGT	0	2.6261	0.961	0.331	0
PAH	0	2.57399	0.92	0.144	0
CYP2E1	8.45251e-271	2.53069	0.917	0.325	1.98871e-266
HPX	0	2.51925	0.748	0.045	0
AFM	0	2.49656	0.867	0.119	0
FMO5	0	2.47301	0.838	0.077	0
ORM1	0	2.45628	0.748	0.098	0
ITIH3	0	2.41974	0.882	0.138	0
IGFBP1	0	2.41727	0.692	0.091	0
FMO3	0	2.37671	0.713	0.067	0
BHMT	0	2.3403	0.763	0.071	0
PCK1	0	2.31884	0.49	0.032	0
F5	0	2.28883	0.905	0.198	0
SERPINF2	0	2.27639	0.842	0.146	0
AZGP1	0	2.27177	0.811	0.093	0
PGC	3.29447e-215	2.24372	0.58	0.124	7.75123e-211
MBNL3	0	2.24323	0.875	0.187	0
ASGR2	0	2.2293	0.864	0.126	0
APOC3	0	2.19846	0.882	0.184	0
GATM	0	2.17966	0.723	0.063	0
TTR	0	2.10828	0.87	0.154	0
RBP4	0	2.10773	0.871	0.2	0
APOA2	6.09366e-290	2.09142	0.982	0.549	1.43372e-285
APOA5	0	2.07967	0.606	0.028	0
ALDH2	0	2.07868	0.888	0.219	0
SLC2A2	0	2.07234	0.804	0.096	0
AOX1	0	2.06159	0.824	0.108	0
FGL1	0	2.04177	0.923	0.269	0
APOE	2.49417e-278	1.98493	0.983	0.627	5.86829e-274
PEG10	4.92005e-260	1.97673	0.765	0.19	1.15759e-255
CPB2	0	1.97256	0.81	0.131	0
HMGCS2	0	1.95214	0.749	0.076	0
ARG1	0	1.94958	0.706	0.083	0
ITPR2	0	1.93553	0.912	0.213	0
CDO1	0	1.92764	0.735	0.063	0
GPT2	0	1.92666	0.69	0.078	0
ANGPTL3	0	1.92256	0.754	0.088	0
CFH	2.58606e-272	1.92103	0.916	0.312	6.08447e-268
CP	1.3685e-240	1.88685	0.514	0.077	3.21982e-236
ERRFI1	3.82274e-297	1.85049	0.902	0.261	8.99414e-293
FN1	4.8333e-215	1.8432	0.965	0.558	1.13718e-210
TMBIM6	5.83481e-249	1.84272	0.937	0.431	1.37281e-244
GLUD1	3.90837e-239	1.84124	0.901	0.371	9.19561e-235
SERPINA5	0	1.84075	0.704	0.086	0
C8B	0	1.82869	0.653	0.038	0
FABP1	1.2268e-292	1.82535	0.878	0.236	2.88641e-288
MAT1A	0	1.81434	0.651	0.036	0
AHSG	2.57887e-255	1.78112	0.972	0.381	6.06757e-251
GC	2.23399e-233	1.76171	0.868	0.267	5.25614e-229
HGD	0	1.75739	0.751	0.097	0
PEG3	0	1.74242	0.796	0.162	0
ATP1B1	3.69841e-238	1.73766	0.873	0.263	8.70161e-234
CYP2C9	7.64981e-257	1.70875	0.527	0.071	1.79985e-252
G6PC	0	1.69659	0.524	0.026	0
LECT2	0	1.68697	0.73	0.094	0
MEG3	6.07705e-153	1.67383	0.849	0.364	1.42981e-148
TFR2	0	1.65811	0.623	0.041	0
ADH1A	2.98583e-295	1.65193	0.78	0.15	7.02507e-291
POR	9.31102e-297	1.64845	0.833	0.203	2.1907e-292
F12	0	1.64308	0.831	0.122	0
SERPIND1	0	1.63124	0.723	0.109	0
C5	0	1.62889	0.633	0.075	0
ACADVL	1.93246e-234	1.62321	0.905	0.337	4.5467e-230
SLC39A14	2.2957e-259	1.61421	0.843	0.239	5.40132e-255
ASGR1	0	1.59739	0.7	0.097	0
NADK2	0	1.59458	0.737	0.102	0
PEBP1	2.24838e-229	1.58913	0.917	0.415	5.29e-225
CYP3A5	9.89152e-250	1.58732	0.679	0.134	2.32728e-245
CES1	4.09131e-305	1.58684	0.713	0.125	9.62603e-301
SLC39A5	0	1.5763	0.658	0.05	0
ORM2	0	1.57013	0.58	0.057	0
ENTPD5	0	1.55741	0.651	0.075	0
ABCC2	1.19205e-302	1.55553	0.754	0.143	2.80467e-298
TM4SF4	0	1.5518	0.703	0.101	0
SLC13A5	0	1.55014	0.592	0.056	0
LIPC	0	1.53562	0.637	0.069	0
SERPINA6	0	1.53378	0.571	0.059	0
GLUL	2.2145e-183	1.52118	0.986	0.761	5.21028e-179
PROC	0	1.51511	0.725	0.119	0
ACSL5	0	1.51189	0.731	0.133	0
HLF	0	1.50887	0.696	0.088	0
UGT2B4	0	1.50038	0.681	0.087	0
C1orf115	0	1.4784	0.646	0.078	0
APOM	0	1.45858	0.581	0.058	0
SORD	0	1.45849	0.605	0.051	0
CLMN	0	1.45023	0.71	0.105	0
CYP3A4	5.98364e-132	1.43305	0.409	0.082	1.40783e-127
AFP	7.09471e-218	1.43031	0.335	0.028	1.66924e-213
GSTA1	0	1.40605	0.601	0.071	0
F13B	0	1.40477	0.553	0.032	0
CYB5A	9.92475e-254	1.4012	0.727	0.16	2.33509e-249
SLC1A2	0	1.39998	0.503	0.032	0
IL6R	0	1.39254	0.742	0.131	0
HPN	0	1.3893	0.609	0.078	0
SERPINA7	0	1.38694	0.601	0.066	0
PCSK6	0	1.38543	0.573	0.048	0
F7	0	1.38273	0.562	0.056	0
FAXDC2	0	1.38111	0.602	0.075	0
C4BPB	0	1.37785	0.615	0.052	0
LEPR	5.26471e-297	1.37104	0.618	0.088	1.23868e-292
C8A	4.30335e-303	1.36194	0.567	0.069	1.01249e-298
GPAM	5.39422e-284	1.34268	0.706	0.121	1.26915e-279
C2	0	1.32896	0.64	0.087	0
SERPING1	1.99061e-196	1.2959	0.728	0.203	4.6835e-192
MDM2	6.67896e-195	1.29248	0.689	0.178	1.57142e-190
SERPINA4	0	1.29219	0.532	0.049	0
DSP	6.54374e-224	1.29111	0.853	0.23	1.53961e-219
ST6GAL1	4.10604e-270	1.28804	0.693	0.126	9.66069e-266
MTTP	0	1.28563	0.588	0.068	0
DHCR24	6.16765e-192	1.28144	0.735	0.208	1.45112e-187
SEPHS2	4.82954e-221	1.27794	0.737	0.187	1.13629e-216
ONECUT2	2.56008e-245	1.26859	0.681	0.134	6.02336e-241
UGT2B10	1.92615e-255	1.26144	0.399	0.035	4.53184e-251
A1CF	3.6935e-249	1.26143	0.765	0.165	8.69007e-245
MST1	3.24277e-252	1.25441	0.662	0.121	7.6296e-248
GOT2	8.10933e-272	1.25314	0.599	0.096	1.90796e-267
ALDH6A1	2.81828e-292	1.25	0.585	0.081	6.63085e-288
FAM3B	0	1.2384	0.557	0.039	0
CFHR1	9.04808e-259	1.23769	0.476	0.054	2.12883e-254
AHCY	3.81597e-191	1.23247	0.692	0.189	8.97821e-187
KRT18	8.4797e-205	1.23216	0.62	0.138	1.9951e-200
BHMT2	8.69378e-253	1.21263	0.64	0.119	2.04547e-248
AIG1	5.99815e-256	1.19838	0.609	0.108	1.41124e-251
PSD3	6.13077e-267	1.19044	0.58	0.085	1.44245e-262
CYP4F3	4.22059e-305	1.17491	0.461	0.039	9.9302e-301
AQP9	7.53772e-182	1.17277	0.746	0.205	1.77347e-177
TOR1AIP2	6.13182e-204	1.16694	0.741	0.196	1.44269e-199
SLC27A2	0	1.16461	0.487	0.031	0
SMLR1	0	1.16043	0.515	0.048	0
ACAA1	6.70037e-263	1.15187	0.689	0.134	1.57646e-258
CFI	2.96347e-243	1.15155	0.686	0.132	6.97245e-239
C6	0	1.14439	0.416	0.022	0
F11	0	1.14038	0.496	0.03	0
ECH1	1.23428e-193	1.11736	0.637	0.158	2.90402e-189
ACSM2A	1.13323e-255	1.10734	0.602	0.09	2.66625e-251
NIPSNAP1	2.66919e-187	1.1069	0.612	0.146	6.28008e-183
ERBB3	2.86342e-266	1.0983	0.531	0.071	6.73706e-262
ANG	1.44841e-211	1.09534	0.473	0.069	3.40781e-207
ABCG5	0	1.0945	0.459	0.027	0
SPINK1	7.269e-85	1.09309	0.398	0.116	1.71025e-80
ECHDC2	9.58611e-206	1.08588	0.528	0.097	2.25542e-201
PIPOX	0	1.08483	0.472	0.03	0
RARRES2	3.31472e-159	1.08165	0.759	0.244	7.79887e-155
C1S	1.62542e-138	1.07982	0.833	0.316	3.8243e-134
IKBKAP	7.4321e-206	1.05496	0.591	0.125	1.74862e-201
UGT2B7	5.80887e-237	1.05225	0.353	0.028	1.36671e-232
HSDL2	4.85512e-230	1.04946	0.679	0.143	1.14231e-225
FAM47E-STBD1	9.30721e-271	1.04849	0.496	0.059	2.1898e-266
HIST1H1C	4.60567e-132	1.04659	0.531	0.146	1.08362e-127
LPIN2	5.84061e-204	1.04235	0.623	0.134	1.37418e-199
SHMT1	3.54535e-296	1.03984	0.443	0.037	8.34149e-292
SLCO1B1	1.4095e-178	1.0324	0.464	0.077	3.31628e-174
MLXIPL	2.07696e-188	1.03222	0.569	0.118	4.88666e-184
QPRT	7.60193e-177	1.02787	0.658	0.169	1.78858e-172
SELENBP1	1.03028e-236	1.02427	0.538	0.084	2.42403e-232
PROX1	8.21725e-181	1.02284	0.66	0.16	1.93335e-176
ACADSB	4.13721e-244	1.01865	0.662	0.125	9.73404e-240
COBLL1	1.12148e-239	1.01709	0.637	0.117	2.63862e-235
TMEM56	1.23912e-259	1.01641	0.476	0.056	2.9154e-255
DAAM1	1.59793e-210	1.01607	0.639	0.135	3.7596e-206
ADH4	3.34341e-210	1.01339	0.49	0.073	7.86637e-206
TAT	1.62258e-211	1.01098	0.197	0.003	3.8176e-207
VIL1	2.98798e-227	1.00898	0.55	0.092	7.03012e-223
AGXT	1.7469e-296	1.00694	0.427	0.032	4.1101e-292
TMEM245	3.20715e-167	1.00675	0.717	0.212	7.54579e-163
SDC2	9.30149e-155	1.00574	0.735	0.237	2.18846e-150
GPR126	1.57065e-289	1.00536	0.475	0.045	3.69542e-285

### Sheet: Hepatoblast_II_Full_Signature
gene	p_val	avg_log2FC	pct.1	pct.2	p_val_adj
ADH1B	0	3.2595	0.89	0.183	0
BAAT	2.39873e-303	2.60496	0.577	0.13	5.64372e-299
AHSG	0	2.50462	0.973	0.329	0
APCS	2.02091e-281	2.28734	0.625	0.168	4.75481e-277
APOC1	9.21398e-307	2.04533	0.835	0.381	2.16787e-302
AKR1C1	9.49251e-189	1.93041	0.583	0.229	2.2334e-184
ZC3H13	1.23691e-131	1.89143	0.574	0.3	2.91019e-127
FCN3	5.19721e-176	1.89107	0.228	0.018	1.2228e-171
REG3A	0	1.85761	0.845	0.295	0
CYP2E1	0	1.7959	0.931	0.269	0
AMACR	2.08547e-77	1.70983	0.258	0.082	4.90668e-73
IGHM	3.62151e-58	1.6891	0.154	0.036	8.52069e-54
ACSM2B	7.54793e-70	1.66786	0.302	0.122	1.77588e-65
FXYD2	2.44661e-71	1.58931	0.305	0.122	5.75639e-67
ACSM2A	3.00903e-69	1.58518	0.294	0.115	7.07964e-65
FTCD	1.82771e-67	1.53656	0.31	0.131	4.30024e-63
MEG3	1.63338e-158	1.53388	0.69	0.358	3.84302e-154
HSPA1A	4.87896e-273	1.52496	0.944	0.691	1.14792e-268
C19orf80	1.21133e-64	1.50404	0.204	0.058	2.85003e-60
FIGF	1.61578e-140	1.4953	0.166	0.009	3.80162e-136
HULC	6.27173e-73	1.47918	0.387	0.183	1.47561e-68
F12	1.09229e-75	1.4458	0.373	0.165	2.56993e-71
GC	4.82915e-163	1.43349	0.643	0.266	1.1362e-158
GPAM	9.0857e-52	1.41406	0.32	0.158	2.13768e-47
DDX3Y	4.17278e-45	1.40602	0.294	0.145	9.81772e-41
HLA-DQB1	5.68168e-45	1.3733	0.306	0.152	1.33679e-40
ACADSB	5.09314e-37	1.36198	0.29	0.163	1.19832e-32
GLUL	6.44706e-270	1.35113	0.975	0.743	1.51687e-265
HSPD1	5.0059e-109	1.34973	0.7	0.526	1.17779e-104
C4BPA	7.01875e-51	1.34219	0.26	0.112	1.65137e-46
HLA-DQA1	2.43909e-41	1.323	0.324	0.176	5.7387e-37
MLXIPL	1.6973e-27	1.30869	0.254	0.151	3.9934e-23
NEAT1	1.78903e-88	1.28646	0.681	0.502	4.20922e-84
ALB	0	1.28581	0.994	0.53	0
MST1	8.96085e-37	1.24572	0.29	0.158	2.10831e-32
HSPH1	2.83212e-99	1.22469	0.728	0.52	6.66341e-95
APOE	4.95927e-224	1.22364	0.933	0.607	1.16682e-219
HSP90AA1	1.75286e-285	1.20586	0.991	0.917	4.12413e-281
ACSM5	1.18025e-38	1.2009	0.134	0.04	2.77689e-34
ADH1A	1.74685e-57	1.19904	0.375	0.187	4.10998e-53
AADAC	1.93948e-32	1.19469	0.225	0.112	4.56322e-28
CYP3A5	1.27963e-40	1.1797	0.312	0.17	3.01072e-36
FGL2	2.3403e-27	1.16706	0.25	0.139	5.50625e-23
C1QB	8.04295e-27	1.15751	0.29	0.176	1.89235e-22
RBP4	5.09798e-88	1.15722	0.496	0.227	1.19945e-83
C1QA	5.31508e-27	1.15606	0.341	0.224	1.25053e-22
APOH	1.19386e-176	1.15572	0.731	0.301	2.80891e-172
FCN2	7.39798e-79	1.15364	0.111	0.01	1.7406e-74
CRHBP	5.11557e-76	1.14401	0.131	0.017	1.20359e-71
ADH6	8.14394e-17	1.13841	0.211	0.137	1.91611e-12
ASPSCR1	3.50127e-25	1.12227	0.337	0.239	8.23778e-21
AKR1C4	1.6461e-33	1.1199	0.144	0.051	3.87295e-29
DNAJA4	1.68265e-27	1.11061	0.209	0.104	3.95894e-23
AKR1C3	5.33833e-25	1.11049	0.336	0.237	1.256e-20
HLA-DPA1	4.39937e-37	1.10976	0.49	0.351	1.03508e-32
ZNF385D	2.0964e-34	1.10229	0.145	0.051	4.93241e-30
CCL4	1.71834e-24	1.08503	0.229	0.125	4.04291e-20
ANG	6.55181e-23	1.06924	0.188	0.098	1.54151e-18
RARRES2	3.07708e-35	1.06749	0.411	0.278	7.23976e-31
CD74	5.99546e-51	1.05795	0.708	0.605	1.41061e-46
ONECUT2	1.64112e-12	1.05757	0.246	0.185	3.86122e-08
AQP9	9.63692e-43	1.04954	0.399	0.237	2.26737e-38
HMGCS1	3.18359e-13	1.04532	0.298	0.24	7.49035e-09
IQGAP2	2.83997e-17	1.03474	0.321	0.245	6.68189e-13
PRODH2	2.26746e-14	1.03141	0.157	0.093	5.33489e-10
GLUD1	1.17809e-64	1.02477	0.595	0.395	2.77182e-60
TPSAB1	4.77704e-37	1.0203	0.329	0.175	1.12394e-32
TST	9.60824e-09	1.01588	0.178	0.131	0.000226063
XAF1	7.73495e-20	1.01136	0.193	0.106	1.81988e-15
SLCO1B1	3.66576e-21	1.00711	0.193	0.105	8.62481e-17

### Sheet: Erythroid_like_Full_Signature
gene	p_val	avg_log2FC	pct.1	pct.2	p_val_adj
HBB	0	3.97386	0.974	0.229	0
HBG2	0	3.17764	0.526	0.015	0
HBA2	0	2.88781	0.683	0.058	0
SPP1	0	2.68874	0.662	0.149	0
HBG1	0	2.47444	0.419	0.015	0
IL8	0	2.42705	0.884	0.314	0
IL1B	0	2.36828	0.798	0.233	0
MPO	0	2.36739	0.433	0.037	0
HBD	0	2.31197	0.447	0.022	0
HBA1	0	2.11735	0.438	0.032	0
EREG	2.18377e-268	2.05253	0.358	0.033	5.13797e-264
SERPINB2	1.40162e-218	2.04167	0.301	0.029	3.29773e-214
REG1A	2.47076e-248	2.02602	0.419	0.07	5.8132e-244
SPINK5	1.01607e-163	1.81684	0.201	0.013	2.39061e-159
PLAUR	1.1583e-246	1.71177	0.586	0.172	2.72525e-242
CXCL3	1.64856e-243	1.70463	0.469	0.096	3.87874e-239
CTSB	0	1.61209	0.904	0.615	0
ELANE	3.21172e-207	1.6075	0.29	0.027	7.55654e-203
CXCL2	8.51528e-232	1.60082	0.583	0.183	2.00347e-227
LYZ	0	1.58687	0.81	0.34	0
CLU	8.81203e-230	1.57809	0.732	0.328	2.07329e-225
BCL2A1	2.23391e-224	1.57534	0.485	0.112	5.25595e-220
AHSP	3.58557e-240	1.57086	0.285	0.016	8.43613e-236
SRGN	0	1.55829	0.946	0.578	0
TIMP1	9.5019e-178	1.45395	0.639	0.297	2.23561e-173
CTSG	1.30474e-152	1.42723	0.533	0.192	3.06979e-148
TNFRSF11B	1.33442e-92	1.41579	0.229	0.06	3.13962e-88
TNFAIP3	1.88422e-194	1.41095	0.702	0.336	4.4332e-190
CTSS	3.21315e-160	1.36429	0.536	0.203	7.5599e-156
CTSL	3.24026e-153	1.3609	0.63	0.321	7.62368e-149
SOD2	5.55961e-201	1.33554	0.779	0.474	1.30806e-196
CTSD	6.99251e-148	1.33306	0.657	0.373	1.6452e-143
CA1	4.70945e-157	1.30159	0.174	0.006	1.10804e-152
S100A9	0	1.30057	0.872	0.326	0
LCP1	1.66293e-133	1.24964	0.541	0.233	3.91254e-129
GPNMB	2.43881e-106	1.24001	0.474	0.209	5.73804e-102
TYROBP	2.33604e-150	1.22948	0.539	0.215	5.49624e-146
IFI30	1.24955e-129	1.2259	0.528	0.236	2.93994e-125
CD44	2.03867e-137	1.20613	0.562	0.252	4.79658e-133
PTGS2	6.40331e-112	1.18872	0.328	0.094	1.50657e-107
LAPTM5	6.15616e-140	1.15336	0.55	0.23	1.44842e-135
THBS1	1.10156e-139	1.15171	0.589	0.262	2.59176e-135
PLA2G2A	1.05359e-134	1.13095	0.175	0.013	2.47888e-130
IL7R	1.32126e-100	1.12749	0.345	0.114	3.10867e-96
S100A12	4.73872e-107	1.12639	0.252	0.055	1.11493e-102
F13A1	6.3461e-122	1.12049	0.274	0.057	1.49311e-117
HIF1A	1.42021e-73	1.09919	0.511	0.316	3.34148e-69
PSAP	7.89602e-178	1.09849	0.9	0.733	1.85778e-173
CD300E	2.90923e-94	1.08808	0.159	0.021	6.84485e-90
FTH1	8.37302e-254	1.08306	0.958	0.836	1.97e-249
SPTA1	6.09383e-68	1.05825	0.104	0.011	1.43376e-63
OLR1	1.11368e-70	1.05597	0.202	0.056	2.62026e-66
FCER1G	4.23366e-94	1.05379	0.335	0.115	9.96095e-90
PLEK	2.48986e-102	1.05108	0.379	0.134	5.85813e-98
IL1RN	1.6711e-72	1.03196	0.206	0.058	3.93176e-68
SLC25A37	1.53515e-55	1.02714	0.252	0.106	3.61189e-51
HBM	9.83961e-121	1.02557	0.147	0.008	2.31506e-116
SLC4A1	2.11464e-105	1.02244	0.158	0.017	4.97532e-101
CCL20	4.13096e-106	1.021	0.18	0.025	9.71933e-102
ALAS2	1.2775e-118	1.01507	0.162	0.013	3.00571e-114
CD163	7.38742e-85	1.00901	0.295	0.097	1.73811e-80
HEMGN	2.28511e-113	1.00529	0.15	0.011	5.37641e-109

### Sheet: Fibroblast_like_Full_Signature
gene	p_val	avg_log2FC	pct.1	pct.2	p_val_adj
COL3A1	0	5.20199	0.959	0.304	0
COL1A2	0	4.16822	0.957	0.398	0
COL1A1	0	4.10525	0.931	0.298	0
POSTN	0	3.89584	0.694	0.083	0
CXCL14	0	3.59679	0.738	0.113	0
LUM	0	3.29936	0.811	0.173	0
SPARC	0	3.29523	0.958	0.38	0
DCN	0	3.17814	0.786	0.178	0
COL6A3	0	3.16514	0.732	0.162	0
IGFBP5	0	2.95095	0.488	0.072	0
FSTL1	0	2.70653	0.628	0.149	0
COL5A2	0	2.58162	0.655	0.229	0
PRRX1	0	2.55664	0.408	0.032	0
COL6A2	0	2.5195	0.514	0.104	0
CCDC80	1.79919e-279	2.49783	0.454	0.082	4.23314e-275
COL14A1	3.38018e-272	2.48981	0.408	0.06	7.9529e-268
OGN	0	2.43664	0.354	0.005	0
PTN	5.90347e-282	2.39368	0.437	0.072	1.38897e-277
MGP	0	2.39138	0.693	0.218	0
CTSK	2.45699e-268	2.37441	0.404	0.061	5.78081e-264
IGFBP3	6.94355e-184	2.32279	0.426	0.128	1.63368e-179
FBLN1	1.40022e-252	2.31635	0.423	0.081	3.29444e-248
COL6A1	2.82841e-216	2.28	0.471	0.144	6.65468e-212
SFRP2	1.6302e-228	2.25469	0.256	0.01	3.83553e-224
ASPN	3.10378e-236	2.23221	0.341	0.042	7.30257e-232
COL5A1	4.48079e-222	2.18612	0.389	0.075	1.05424e-217
COL12A1	1.94353e-210	2.1549	0.353	0.058	4.57275e-206
DPT	4.95673e-245	2.09796	0.273	0.01	1.16622e-240
EMP1	2.53364e-181	2.03303	0.486	0.172	5.96114e-177
COL16A1	1.59313e-196	2.00379	0.298	0.039	3.74833e-192
FBN1	3.98163e-170	2.00032	0.352	0.084	9.36799e-166
PCOLCE	1.05682e-151	1.95113	0.386	0.124	2.48648e-147
COL2A1	9.42347e-17	1.89301	0.145	0.087	2.21715e-12
AEBP1	6.6176e-163	1.88377	0.384	0.111	1.55699e-158
NNMT	1.29785e-165	1.87505	0.39	0.111	3.05359e-161
MTRNR2L1	0	1.87387	0.955	0.486	0
HTRA1	4.98178e-116	1.86241	0.354	0.134	1.17211e-111
IGF1	4.56316e-148	1.83162	0.266	0.046	1.07362e-143
LTBP1	2.42479e-144	1.81901	0.311	0.075	5.70506e-140
PRSS23	2.82795e-142	1.81427	0.325	0.084	6.6536e-138
ADAMTS1	4.89957e-132	1.8099	0.381	0.131	1.15277e-127
COL11A1	6.25935e-134	1.74147	0.145	0.003	1.4727e-129
RND3	3.82751e-114	1.7413	0.379	0.155	9.00537e-110
PTRF	1.03151e-134	1.72046	0.362	0.116	2.42694e-130
ANTXR1	2.51558e-145	1.71754	0.372	0.113	5.91867e-141
FRZB	1.21637e-138	1.69345	0.245	0.04	2.86188e-134
LAMA4	8.35003e-127	1.68229	0.267	0.058	1.9646e-122
VWF	1.59655e-91	1.6628	0.219	0.055	3.75636e-87
ANGPTL1	1.00597e-171	1.65901	0.197	0.008	2.36685e-167
CPE	2.01174e-128	1.64688	0.449	0.195	4.73321e-124
THBS2	1.88492e-146	1.64002	0.293	0.06	4.43483e-142
PPAP2B	5.90102e-66	1.62234	0.384	0.232	1.38839e-61
CALD1	7.24682e-130	1.61908	0.612	0.426	1.70503e-125
CYBRD1	4.86681e-136	1.59676	0.287	0.064	1.14506e-131
TIMP3	3.33209e-74	1.54693	0.395	0.219	7.83975e-70
LAMB1	2.68763e-91	1.53725	0.399	0.192	6.32345e-87
CTGF	8.59937e-71	1.53345	0.343	0.167	2.02326e-66
IGFBP7	4.10297e-176	1.53291	0.655	0.35	9.65346e-172
DEFA3	1.00166e-41	1.53265	0.161	0.06	2.35672e-37
CRISPLD2	2.6832e-110	1.5127	0.228	0.047	6.31303e-106
WNT5A	2.26165e-92	1.50772	0.286	0.095	5.3212e-88
LGALS1	2.58155e-137	1.50358	0.498	0.228	6.07388e-133
LAMA2	3.33132e-102	1.48659	0.242	0.059	7.83794e-98
SPON1	1.40229e-121	1.48457	0.196	0.025	3.29931e-117
WWTR1	9.38156e-79	1.46967	0.287	0.113	2.20729e-74
TCF4	1.27875e-72	1.46192	0.359	0.182	3.00865e-68
IL11RA	3.44238e-75	1.45529	0.204	0.06	8.09923e-71
PALLD	2.49059e-40	1.43031	0.304	0.19	5.85986e-36
TIMP2	8.17037e-81	1.42486	0.426	0.242	1.92232e-76
ELN	5.76288e-111	1.41377	0.188	0.027	1.35589e-106
AKAP12	4.80566e-61	1.40787	0.449	0.283	1.13068e-56
IGFBP4	2.72793e-57	1.40104	0.394	0.258	6.41828e-53
COL4A1	2.15512e-94	1.39702	0.45	0.227	5.07056e-90
VCAN	3.83603e-143	1.39601	0.6	0.314	9.02541e-139
COL4A2	1.19625e-82	1.39429	0.387	0.189	2.81453e-78
THY1	1.80339e-101	1.384	0.238	0.057	4.24302e-97
RP11-572C15.6	3.03346e-109	1.36879	0.152	0.013	7.13712e-105
CYR61	3.23995e-79	1.3673	0.351	0.159	7.62296e-75
MXRA5	1.76934e-104	1.35954	0.196	0.033	4.1629e-100
MMP2	1.30664e-68	1.34505	0.26	0.103	3.07427e-64
EDNRA	4.18561e-123	1.34324	0.179	0.018	9.84791e-119
MOXD1	9.23085e-111	1.33579	0.16	0.016	2.17183e-106
CDH11	8.11366e-72	1.33452	0.215	0.067	1.90898e-67
SEPT11	1.61466e-39	1.3308	0.275	0.16	3.79896e-35
LRRC17	6.30285e-105	1.33042	0.15	0.014	1.48294e-100
FBLN2	3.28265e-85	1.30315	0.221	0.059	7.72341e-81
CAV1	1.90601e-65	1.30005	0.159	0.038	4.48447e-61
EGFL6	2.91391e-128	1.2879	0.135	0.002	6.85586e-124
NFIB	1.24087e-101	1.26939	0.179	0.027	2.91952e-97
GSN	1.63614e-51	1.26712	0.278	0.139	3.84951e-47
OLFML3	1.03454e-51	1.2637	0.223	0.095	2.43407e-47
ADAMTS9	1.71292e-65	1.2568	0.199	0.061	4.03016e-61
VIM	8.07782e-257	1.21559	0.922	0.66	1.90055e-252
PXDN	1.78105e-67	1.20999	0.167	0.041	4.19045e-63
ARID5B	3.66778e-22	1.20709	0.249	0.17	8.62956e-18
CPXM1	5.82308e-64	1.20508	0.177	0.05	1.37005e-59
FGF7	4.0655e-107	1.1849	0.128	0.006	9.56531e-103
IFI16	1.90845e-61	1.18204	0.319	0.155	4.49019e-57
KCTD12	6.39158e-57	1.17795	0.298	0.143	1.50381e-52
ABI3BP	4.14146e-114	1.17477	0.14	0.007	9.74402e-110
INHBA	2.32374e-32	1.16308	0.151	0.062	5.46729e-28
COMP	5.80625e-76	1.16091	0.126	0.016	1.36609e-71
ZFP36L1	5.47679e-58	1.15984	0.479	0.344	1.28858e-53
CALU	6.19067e-26	1.15841	0.356	0.283	1.45654e-21
EMILIN1	2.58587e-56	1.15537	0.164	0.049	6.08404e-52
COL7A1	2.46442e-53	1.15315	0.152	0.043	5.79829e-49
SLIT3	1.55607e-65	1.1502	0.163	0.04	3.66112e-61
LOX	5.70392e-67	1.14546	0.214	0.068	1.34202e-62
GNG11	2.12965e-59	1.12883	0.188	0.06	5.01063e-55
MMP14	3.52131e-40	1.12096	0.241	0.122	8.28495e-36
FAM150B	6.7676e-91	1.11865	0.104	0.003	1.59228e-86
KCNE4	1.61423e-79	1.11318	0.128	0.016	3.79796e-75
MMRN1	1.91625e-54	1.11178	0.106	0.018	4.50854e-50
MXRA8	2.40724e-49	1.10853	0.186	0.069	5.66376e-45
FMOD	5.5224e-58	1.10475	0.179	0.056	1.29931e-53
PPIC	3.24199e-54	1.09448	0.154	0.045	7.62776e-50
NBL1	6.38901e-56	1.08661	0.174	0.054	1.50321e-51
LRRC15	2.12409e-104	1.08478	0.119	0.004	4.99756e-100
SH3PXD2A	6.94127e-12	1.08093	0.181	0.132	1.63314e-07
SFRP1	1.52268e-34	1.07512	0.144	0.056	3.58256e-30
ADAMTS2	8.82282e-77	1.07142	0.139	0.021	2.07583e-72
RPL9	5.15354e-39	1.0698	0.253	0.136	1.21252e-34
PDGFRB	4.28086e-47	1.06389	0.18	0.067	1.0072e-42
SULF1	1.23297e-35	1.06222	0.143	0.054	2.90094e-31
GJA1	3.34385e-59	1.06201	0.231	0.085	7.8674e-55
ADAM33	5.0869e-82	1.06198	0.112	0.009	1.19685e-77
ADIRF	1.45917e-45	1.06078	0.142	0.044	3.43312e-41
ANXA2	2.70385e-55	1.05939	0.504	0.371	6.36162e-51
TM4SF1	2.06849e-11	1.05917	0.259	0.213	4.86673e-07
CALCRL	1.11957e-67	1.05738	0.13	0.022	2.63413e-63
C1R	1.91031e-37	1.05195	0.372	0.254	4.49457e-33
BICC1	4.92034e-51	1.04803	0.12	0.027	1.15766e-46
SERPINH1	2.73203e-33	1.03956	0.331	0.224	6.42791e-29
SESN3	2.28147e-14	1.03725	0.21	0.151	5.36785e-10
FIBIN	5.31906e-88	1.03623	0.114	0.007	1.25147e-83
SERPINE1	1.52517e-30	1.03461	0.275	0.165	3.58841e-26
FKBP7	4.02887e-34	1.03404	0.14	0.055	9.47912e-30
TTC3	1.14193e-15	1.03285	0.37	0.337	2.68673e-11
SPRY1	5.4447e-32	1.02498	0.171	0.079	1.28103e-27
TWIST1	8.54772e-33	1.01295	0.176	0.082	2.01111e-28
SEPT2	4.41625e-30	1.01249	0.437	0.371	1.03906e-25
ID3	3.13842e-34	1.00968	0.22	0.115	7.38408e-30
C1QTNF5	1.39595e-58	1.00634	0.142	0.033	3.2844e-54
OMD	9.07214e-84	1.00038	0.116	0.009	2.13449e-79

### Sheet: Neuroendocrine_Full_Signature
p_val	avg_log2FC	pct.1	pct.2	p_val_adj	gene
0	5.05923	0.719	0.024	0	CHGB
0	4.39944	0.437	0.001	0	SST
0	4.38861	0.627	0	0	CHGA
2.61169e-194	3.11883	0.515	0.102	6.14479e-190	HSPA6
0	3.02296	0.686	0.006	0	PCSK1N
0	2.87355	0.481	0.004	0	SCG2
0	2.58645	0.537	0	0	SYT4
1.23289e-260	2.53876	0.637	0.121	2.90075e-256	MFAP4
0	2.53765	0.386	0.001	0	PCSK1
0	2.33083	0.412	0	0	NEFM
0	2.27244	0.537	0	0	NEUROD1
0	2.21082	0.527	0.016	0	KIAA1244
0	2.17944	0.424	0	0	NEFL
1.17473e-147	2.12316	0.158	0.005	2.76391e-143	AMBN
2.45106e-280	2.03272	0.858	0.232	5.76685e-276	DSP
0	1.93996	0.383	0.001	0	FREM2
5.5361e-214	1.93664	0.801	0.234	1.30253e-209	HSPB1
1.26859e-54	1.9282	0.506	0.236	2.98474e-50	DLK1
0	1.91857	0.629	0.038	0	NR2F1
6.73851e-166	1.91794	0.964	0.637	1.58544e-161	GNAS
3.53805e-88	1.89664	0.901	0.545	8.32432e-84	DNAJB1
0	1.88954	0.794	0.161	0	PBXIP1
0	1.86973	0.624	0.061	0	NRCAM
2.4439e-126	1.86253	0.622	0.188	5.75e-122	TTR
0	1.85573	0.537	0.001	0	SCG3
0	1.81201	0.473	0.009	0	NELL2
0	1.80785	0.62	0.033	0	BTBD3
0	1.76194	0.447	0	0	INSM1
3.55339e-207	1.74633	0.167	0	8.36042e-203	CRH
3.07618e-149	1.69582	0.542	0.139	7.23765e-145	NOTUM
0	1.67935	0.481	0.004	0	SCGN
0	1.66046	0.635	0.054	0	DSG2
0	1.64987	0.508	0.01	0	CPLX2
1.10177e-235	1.63249	0.688	0.149	2.59224e-231	F10
0	1.62299	0.622	0.04	0	QPCT
4.24724e-116	1.6069	0.865	0.409	9.99292e-112	RHOB
7.70187e-181	1.59797	0.692	0.174	1.8121e-176	BAG3
0	1.59642	0.738	0.081	0	TMEM9
1.02146e-173	1.58973	0.737	0.22	2.4033e-169	TUBA1A
5.90284e-169	1.56622	0.722	0.221	1.38882e-164	ALDH1A1
5.8151e-82	1.53138	0.791	0.443	1.36818e-77	EGR1
2.16549e-277	1.51199	0.742	0.146	5.09496e-273	NKD1
7.49876e-263	1.50341	0.748	0.144	1.76431e-258	XIST
0	1.50308	0.4	0.005	0	PCLO
8.56665e-95	1.49647	0.761	0.348	2.01556e-90	ATF3
0	1.49447	0.483	0.024	0	DDC
0	1.49065	0.514	0.006	0	CADPS
6.4977e-297	1.49022	0.599	0.077	1.52878e-292	MSX1
1.4105e-294	1.48239	0.711	0.124	3.31861e-290	CKB
0	1.46803	0.544	0.038	0	MAP2
0	1.45416	0.699	0.112	0	BEX1
0	1.44413	0.42	0	0	TAGLN3
0	1.42209	0.809	0.154	0	PLD3
0	1.40661	0.495	0.004	0	NFASC
1.0042e-174	1.40334	0.666	0.179	2.36268e-170	A1CF
6.67338e-49	1.40268	0.814	0.521	1.57011e-44	HSPA1B
0	1.39943	0.435	0	0	MIR7-3HG
0	1.39919	0.462	0.016	0	PTCH1
2.99139e-227	1.39791	0.869	0.273	7.03814e-223	CCT3
0	1.39137	0.607	0.054	0	GNG4
0	1.38686	0.324	0	0	PCSK2
6.51049e-221	1.37741	0.81	0.206	1.53179e-216	MAP1B
1.31925e-299	1.3738	0.732	0.128	3.10393e-295	CACYBP
1.90903e-261	1.37206	0.717	0.136	4.49157e-257	SOX4
0	1.36921	0.458	0.001	0	APLP1
5.87342e-226	1.36294	0.62	0.118	1.3819e-221	BAMBI
0	1.35735	0.607	0.062	0	NLRP1
0	1.35484	0.485	0.02	0	CSRNP3
0	1.35443	0.56	0.012	0	DACH1
8.50217e-303	1.33285	0.666	0.1	2.00039e-298	HTATSF1
0	1.32739	0.396	0	0	CALY
0	1.30564	0.482	0.008	0	PKIB
0	1.30286	0.417	0.013	0	CACNA2D1
0	1.28782	0.678	0.099	0	ENAH
8.63817e-281	1.28419	0.616	0.094	2.03239e-276	ZNRF3
7.28821e-308	1.28199	0.414	0.026	1.71477e-303	SYT11
8.71658e-126	1.28102	0.777	0.284	2.05084e-121	BTG2
0	1.26813	0.319	0.006	0	KIF1A
1.06876e-184	1.25006	0.253	0.016	2.51458e-180	RGS4
7.86606e-36	1.24429	0.909	0.709	1.85073e-31	JUN
0	1.23902	0.331	0.01	0	OLFM1
0	1.22992	0.361	0	0	ESRRG
1.2661e-297	1.22891	0.682	0.109	2.97889e-293	PDZD8
9.29585e-263	1.2266	0.627	0.103	2.18713e-258	CADM1
2.11813e-234	1.22613	0.778	0.182	4.98353e-230	FNDC3A
0	1.22598	0.518	0.028	0	RP11-401P9.4
5.63393e-175	1.22524	0.836	0.27	1.32555e-170	ATP1B1
0	1.2107	0.541	0.02	0	SEZ6L2
0	1.2103	0.41	0.019	0	TPPP3
0	1.20983	0.378	0.016	0	CLDN11
1.17609e-103	1.20911	0.646	0.227	2.7671e-99	NR4A1
0	1.20519	0.511	0.031	0	ENPP3
0	1.19713	0.41	0.025	0	ADCYAP1
0	1.19651	0.528	0.027	0	NCAM1
0	1.19601	0.647	0.056	0	TUSC3
0	1.19139	0.499	0.028	0	AKT3
2.10176e-159	1.17463	0.604	0.148	4.94502e-155	ZFAND2A
1.35667e-290	1.17296	0.803	0.16	3.19196e-286	NGFRAP1
2.03751e-217	1.17144	0.702	0.156	4.79386e-213	PROX1
6.50149e-294	1.1621	0.692	0.113	1.52967e-289	CBX5
0	1.1458	0.35	0.002	0	SEZ6L
0	1.1436	0.371	0.017	0	FAM84A
1.71208e-160	1.13659	0.155	0.003	4.02818e-156	S100A3
3.86487e-307	1.13482	0.478	0.041	9.09326e-303	FLRT3
1.43064e-246	1.13256	0.597	0.092	3.36601e-242	ID1
1.22409e-236	1.13091	0.617	0.105	2.88005e-232	ODC1
9.06659e-268	1.12649	0.401	0.031	2.13319e-263	GFRA1
4.29562e-268	1.12155	0.704	0.13	1.01067e-263	PARP1
0	1.11883	0.429	0.014	0	C14orf132
1.30345e-205	1.11791	0.835	0.241	3.06675e-201	TOMM20
0	1.11783	0.682	0.098	0	ACLY
0	1.11477	0.401	0.011	0	RAB3C
1.12239e-270	1.11401	0.74	0.142	2.64076e-266	TSPAN3
0	1.11066	0.771	0.128	0	AES
0	1.11059	0.394	0.003	0	KIAA1324
0	1.10888	0.463	0.016	0	PTPRN2
1.94218e-304	1.10503	0.315	0.01	4.56956e-300	RAB3B
0	1.10371	0.473	0.002	0	FAM167A
0	1.10369	0.666	0.097	0	GOLM1
2.23576e-180	1.10353	0.512	0.096	5.2603e-176	NQO1
0	1.10282	0.465	0.019	0	SEMA6A
0	1.09525	0.325	0	0	SLC7A14
0	1.08832	0.453	0.026	0	KIAA1456
1.16737e-174	1.08137	0.718	0.203	2.74659e-170	MAN1A1
3.93661e-266	1.08096	0.246	0.004	9.26206e-262	TUBB1
1.93646e-242	1.07877	0.669	0.117	4.55611e-238	STMN1
0	1.07009	0.413	0.001	0	GABRB3
0	1.06552	0.504	0.039	0	ETV1
5.60118e-263	1.06325	0.401	0.032	1.31785e-258	UNC5B
5.94292e-132	1.06242	0.865	0.35	1.39825e-127	CST3
0	1.05887	0.522	0.031	0	BEX2
5.77337e-244	1.05693	0.571	0.09	1.35836e-239	TNFRSF19
1.07019e-294	1.0567	0.678	0.106	2.51794e-290	KCTD3
2.27055e-278	1.05577	0.504	0.055	5.34215e-274	KREMEN1
1.89897e-196	1.05555	0.435	0.06	4.46791e-192	RGS16
5.07396e-104	1.04639	0.853	0.4	1.1938e-99	JUND
0	1.04532	0.406	0.007	0	DPP10
6.85591e-276	1.03752	0.709	0.128	1.61306e-271	ATXN7L3B
1.01923e-82	1.03671	0.778	0.356	2.39804e-78	AGT
0	1.03075	0.632	0.076	0	CBX6
0	1.03069	0.314	0.001	0	PKD2L1
0	1.02989	0.306	0	0	PTPRN
7.625e-198	1.02615	0.863	0.26	1.79401e-193	HDGF
6.0134e-78	1.02542	0.384	0.109	1.41483e-73	NES
7.53686e-73	1.02469	0.904	0.516	1.77327e-68	HSPH1
0	1.02239	0.573	0.048	0	P4HTM
0	1.02235	0.328	0.002	0	HEPACAM2
2.17461e-249	1.02078	0.528	0.075	5.11642e-245	DNAJC12
0	1.01951	0.545	0.055	0	MYL6B
0	1.01921	0.419	0.001	0	RUNDC3A
3.2146e-276	1.01566	0.262	0.005	7.5633e-272	PCDH9
4.28316e-248	1.01498	0.711	0.141	1.00774e-243	PTPLAD1
0	1.01429	0.653	0.078	0	TBCB
7.55684e-89	1.01354	0.404	0.11	1.77797e-84	GPX2
8.99376e-176	1.01331	0.696	0.184	2.11605e-171	PDE4DIP
6.7844e-195	1.01245	0.673	0.156	1.59623e-190	H1F0
1.8437e-235	1.01155	0.61	0.109	4.33785e-231	EMC10
0	1.00916	0.619	0.078	0	SNX27
0	1.00193	0.509	0.018	0	BCL9
7.09742e-286	1.00151	0.558	0.069	1.66988e-281	GSE1
