## Supplemental Table 5 for "Single-cell analysis of hepatoblastoma identifies distinct tumor cell signatures that predict susceptibility to chemotherapy using patient-specific tumor spheroids"

### Sheet: Success rate of PDS grow
	Patient	Starting material	Short term culture	Long term culture
	1	Cryopreserved FIC	no	no
	2	Cryopreserved FIC	yes	yes
	3	Cryopreserved FIC	no	no
	4	Cryopreserved FIC	no	no
	5	Cryopreserved FIC	no	no
	6	FIC	yes	yes
	7	FIC	yes	yes
	8	FIC	yes	yes
	9	FIC	yes	no
