## Supplemental Table 1 for "Single-cell analysis of hepatoblastoma identifies distinct tumor cell signatures that predict susceptibility to chemotherapy using patient-specific tumor spheroids"

### Sheet: Brief info
Patient	Sex	Age at resection	Post/pre-Chemotherapy	Pre-op chemotherapeutic agents	Pre-treatment AFP (ng/mL)	Hepatoblastoma Subtype	Description of epithelial component(s)
1	M	40 months	Post	Cisplatin	59581.4	Epithelial	Fetal
2	F	37 months	Post	Cisplatin/5-FU/Vincristine/Doxorubicin	340964	Mixed	Fetal, embryonal, pleiomorphic, cholangioblastic
3	M	11 months	Post	Carboplatin/Doxorubicin	unavailable	Mixed	Fetal
4	M	44 months	N/A	N/A	747.5	Epithelial	Fetal
5	F	30 months	Post	Cisplatin/5-FU/Vincristine/Doxorubicin	1415276	Mixed	Fetal, small areas of pleiomorphic
6	M	32 months	Post	Cisplatin/Doxorubicin	1189100	Epithelial	Fetal
7	M	21 months	Post	Cisplatin	68546.5	Epithelial	Fetal, embryonal, blastemal
8	F	39 months	Post	Cisplatin/Etoposide/Irinotecan/VCR	184486	Mixed	Fetal, pleiomorphic, blastemal
9	F	11 months	Post	Cisplatin/5-FU/Vincristine/Doxorubicin	376560	Mixed	Fetal, pleiomorphic
