## Supplemental Table 3 for "Single-cell analysis of hepatoblastoma identifies distinct tumor cell signatures that predict susceptibility to chemotherapy using patient-specific tumor spheroids"

### Sheet: Top50 DEG Tumor Cluster 1
cluster	gene	p_val	avg_logFC	pct.1	pct.2	p_val_adj
Tumor cell cluster 1	UGT2B10	0	1.55505	0.858	0.045	0
Tumor cell cluster 1	UGT2B7	0	1.30421	0.757	0.036	0
Tumor cell cluster 1	SERPINA4	1.49664e-307	1.208	0.818	0.075	3.52131e-303
Tumor cell cluster 1	SULT2A1	4.72001e-271	1.24831	0.842	0.09	1.11052e-266
Tumor cell cluster 1	GATM	7.18098e-271	1.62716	0.883	0.108	1.68954e-266
Tumor cell cluster 1	ANG	1.94747e-261	1.31056	0.806	0.087	4.58202e-257
Tumor cell cluster 1	F7	5.27992e-258	1.1746	0.781	0.086	1.24226e-253
Tumor cell cluster 1	LIPC	5.19793e-244	1.25554	0.842	0.105	1.22297e-239
Tumor cell cluster 1	C8A	2.40517e-241	1.2352	0.81	0.098	5.65887e-237
Tumor cell cluster 1	SERPINA5	3.10225e-231	1.45734	0.87	0.127	7.29897e-227
Tumor cell cluster 1	PLG	1.58772e-229	1.70553	0.931	0.153	3.7356e-225
Tumor cell cluster 1	HMGCS2	4.27037e-223	1.23087	0.879	0.123	1.00473e-218
Tumor cell cluster 1	APOM	1.10395e-220	1.20351	0.757	0.091	2.59738e-216
Tumor cell cluster 1	F2	1.53413e-219	1.71035	0.972	0.187	3.60951e-215
Tumor cell cluster 1	KNG1	8.90539e-216	1.7938	0.955	0.184	2.09526e-211
Tumor cell cluster 1	SLC2A2	1.45341e-200	1.35455	0.895	0.147	3.41959e-196
Tumor cell cluster 1	SERPINC1	1.56007e-198	1.44384	0.895	0.149	3.67054e-194
Tumor cell cluster 1	SERPINF2	4.13135e-195	1.61795	0.927	0.197	9.72023e-191
Tumor cell cluster 1	ITIH1	1.48104e-193	1.73395	0.964	0.224	3.4846e-189
Tumor cell cluster 1	ANGPTL3	8.75131e-193	1.32992	0.85	0.136	2.05901e-188
Tumor cell cluster 1	LECT2	7.8759e-192	1.16436	0.862	0.138	1.85304e-187
Tumor cell cluster 1	ASGR1	8.32315e-189	1.18242	0.85	0.138	1.95827e-184
Tumor cell cluster 1	GPAM	2.14419e-187	1.23791	0.899	0.159	5.04486e-183
Tumor cell cluster 1	ITIH2	2.22018e-173	1.90874	0.976	0.303	5.22364e-169
Tumor cell cluster 1	AZGP1	1.6811e-165	1.16959	0.838	0.148	3.95529e-161
Tumor cell cluster 1	ASGR2	3.77101e-163	1.21916	0.895	0.182	8.87243e-159
Tumor cell cluster 1	PEG10	2.64553e-160	1.65102	0.919	0.229	6.22439e-156
Tumor cell cluster 1	RBP4	6.04004e-160	1.56866	0.951	0.249	1.4211e-155
Tumor cell cluster 1	APOC3	7.79167e-159	1.574	0.927	0.236	1.83322e-154
Tumor cell cluster 1	GPC3	1.03069e-156	1.7233	0.931	0.257	2.425e-152
Tumor cell cluster 1	VTN	4.08726e-155	1.35631	0.935	0.228	9.6165e-151
Tumor cell cluster 1	DHCR24	4.34247e-153	1.30888	0.927	0.241	1.0217e-148
Tumor cell cluster 1	APOA1	4.23867e-150	1.79649	0.98	0.351	9.97273e-146
Tumor cell cluster 1	HIST1H1C	1.84898e-149	1.18943	0.806	0.165	4.35028e-145
Tumor cell cluster 1	ITIH3	2.73968e-148	1.17934	0.907	0.195	6.44592e-144
Tumor cell cluster 1	TF	2.18988e-126	1.46657	0.984	0.381	5.15234e-122
Tumor cell cluster 1	IGFBP1	6.73318e-119	1.16604	0.7	0.137	1.58418e-114
Tumor cell cluster 1	AMBP	2.0389e-117	1.47534	0.984	0.474	4.79713e-113
Tumor cell cluster 1	FABP1	1.90862e-115	1.16567	0.931	0.284	4.4906e-111
Tumor cell cluster 1	APOB	1.76582e-109	1.33311	0.98	0.445	4.15462e-105
Tumor cell cluster 1	APOH	2.47674e-108	1.21431	0.955	0.358	5.82728e-104
Tumor cell cluster 1	GLUD1	6.80055e-106	1.24337	0.968	0.41	1.60003e-101
Tumor cell cluster 1	FGA	3.38957e-105	1.22761	0.984	0.424	7.97497e-101
Tumor cell cluster 1	APOE	1.64863e-104	1.29657	0.992	0.654	3.8789e-100
Tumor cell cluster 1	ALB	6.23031e-104	1.42839	1	0.6	1.46587e-99
Tumor cell cluster 1	APOA2	1.21412e-102	1.29613	0.996	0.582	2.85658e-98
Tumor cell cluster 1	CYP2E1	3.80702e-98	1.28076	0.968	0.369	8.95716e-94
Tumor cell cluster 1	CYP3A4	1.37351e-94	1.34083	0.555	0.102	3.2316e-90
Tumor cell cluster 1	H19	5.33982e-83	2.22254	0.737	0.201	1.25635e-78
Tumor cell cluster 1	IGF2	8.75094e-82	1.21406	0.988	0.568	2.05892e-77

### Sheet: Top50 DEG Tumor Cluster 2
cluster	gene	p_val	avg_logFC	pct.1	pct.2	p_val_adj
Tumor cell cluster 2	CPS1	0	2.98873	0.957	0.17	0
Tumor cell cluster 2	FGG	0	2.50459	0.985	0.365	0
Tumor cell cluster 2	HP	0	2.50381	0.931	0.238	0
Tumor cell cluster 2	RELN	0	2.29531	0.925	0.203	0
Tumor cell cluster 2	CYP3A7	0	2.02028	0.758	0.077	0
Tumor cell cluster 2	PGC	0	1.95326	0.818	0.125	0
Tumor cell cluster 2	PAH	0	1.94764	0.934	0.177	0
Tumor cell cluster 2	FMO5	0	1.86196	0.859	0.108	0
Tumor cell cluster 2	HPX	0	1.84483	0.79	0.072	0
Tumor cell cluster 2	BHMT	0	1.84029	0.801	0.098	0
Tumor cell cluster 2	AFM	0	1.81946	0.867	0.151	0
Tumor cell cluster 2	PLG	0	1.79669	0.857	0.129	0
Tumor cell cluster 2	SERPINC1	0	1.65871	0.824	0.127	0
Tumor cell cluster 2	APOA5	0	1.56123	0.578	0.055	0
Tumor cell cluster 2	AZGP1	0	1.50509	0.797	0.125	0
Tumor cell cluster 2	CDO1	0	1.47203	0.737	0.092	0
Tumor cell cluster 2	FGB	1.69914e-302	2.68156	0.981	0.385	3.99773e-298
Tumor cell cluster 2	VTN	7.439e-300	1.71692	0.901	0.204	1.75025e-295
Tumor cell cluster 2	F2	9.20178e-300	1.52863	0.878	0.165	2.16499e-295
Tumor cell cluster 2	ARG1	5.25032e-299	1.56587	0.73	0.107	1.2353e-294
Tumor cell cluster 2	ITIH3	5.99918e-299	1.62214	0.869	0.171	1.41149e-294
Tumor cell cluster 2	FGA	9.64389e-292	2.4593	0.985	0.403	2.26902e-287
Tumor cell cluster 2	ASGR2	3.79519e-291	1.44199	0.848	0.159	8.92932e-287
Tumor cell cluster 2	GPT2	9.90804e-287	1.45248	0.692	0.104	2.33116e-282
Tumor cell cluster 2	ITIH1	2.10553e-285	1.54936	0.91	0.201	4.95388e-281
Tumor cell cluster 2	APOB	7.23895e-284	2.334	0.987	0.424	1.70318e-279
Tumor cell cluster 2	CP	1.66241e-282	1.57917	0.649	0.085	3.91131e-278
Tumor cell cluster 2	PCK1	1.11339e-280	1.6817	0.522	0.049	2.61959e-276
Tumor cell cluster 2	C3	1.37384e-280	2.15022	0.961	0.359	3.23237e-276
Tumor cell cluster 2	TTR	1.57728e-277	1.53131	0.863	0.186	3.71102e-273
Tumor cell cluster 2	F5	6.15939e-277	1.65297	0.901	0.229	1.44918e-272
Tumor cell cluster 2	FMO3	1.04645e-272	1.71536	0.679	0.098	2.46209e-268
Tumor cell cluster 2	AGT	2.75702e-271	1.97481	0.964	0.358	6.48671e-267
Tumor cell cluster 2	APOA1	1.01123e-264	1.8461	0.961	0.328	2.37922e-260
Tumor cell cluster 2	A2M	7.02043e-256	2.0283	0.974	0.47	1.65177e-251
Tumor cell cluster 2	SERPINA1	2.97096e-254	2.19992	0.991	0.548	6.99007e-250
Tumor cell cluster 2	APOH	1.76284e-251	1.80543	0.953	0.335	4.14762e-247
Tumor cell cluster 2	IGFBP1	6.76089e-248	1.62682	0.687	0.117	1.5907e-243
Tumor cell cluster 2	TF	3.04348e-247	1.81377	0.964	0.36	7.1607e-243
Tumor cell cluster 2	IGF2	3.83025e-240	2.00909	0.991	0.551	9.01182e-236
Tumor cell cluster 2	ORM1	6.57809e-240	1.72172	0.711	0.129	1.54769e-235
Tumor cell cluster 2	MBNL3	1.01056e-239	1.51437	0.854	0.218	2.37764e-235
Tumor cell cluster 2	ALDH2	2.27231e-238	1.51594	0.884	0.248	5.34629e-234
Tumor cell cluster 2	FGL1	2.63139e-238	1.53764	0.925	0.297	6.19114e-234
Tumor cell cluster 2	ALB	2.73334e-237	1.92462	0.991	0.586	6.431e-233
Tumor cell cluster 2	AMBP	1.32827e-220	1.67843	0.974	0.456	3.12515e-216
Tumor cell cluster 2	CFH	2.03935e-208	1.465	0.919	0.337	4.79818e-204
Tumor cell cluster 2	ATP1B1	1.97292e-202	1.42706	0.889	0.288	4.6419e-198
Tumor cell cluster 2	FN1	4.15252e-197	1.5155	0.972	0.574	9.77005e-193
Tumor cell cluster 2	CYP2E1	5.04018e-160	1.65933	0.891	0.353	1.18585e-155

### Sheet: Top50 DEG Tumor Cluster 3
cluster	gene	p_val	avg_logFC	pct.1	pct.2	p_val_adj
Tumor cell cluster 3	SLC1A2	9.93219e-45	1.26945	0.88	0.082	2.33685e-40
Tumor cell cluster 3	G6PC	1.89484e-43	1.43143	0.84	0.08	4.45819e-39
Tumor cell cluster 3	ALDOB	8.66814e-42	1.42259	0.68	0.054	2.03944e-37
Tumor cell cluster 3	SULT2A1	1.63371e-40	2.47393	0.92	0.116	3.8438e-36
Tumor cell cluster 3	EHHADH	2.1882e-37	1.33599	0.76	0.079	5.14841e-33
Tumor cell cluster 3	TST	1.61853e-33	1.37101	0.96	0.136	3.80808e-29
Tumor cell cluster 3	SLCO1B1	1.77102e-32	1.54936	0.88	0.118	4.16686e-28
Tumor cell cluster 3	PPP1R3B	1.12734e-31	1.39108	0.76	0.089	2.6524e-27
Tumor cell cluster 3	HMGCS2	4.34838e-31	1.84415	0.96	0.15	1.02309e-26
Tumor cell cluster 3	IGFBP1	3.272e-27	2.51738	0.88	0.157	7.69835e-23
Tumor cell cluster 3	LEPR	6.66986e-27	1.31409	0.92	0.146	1.56929e-22
Tumor cell cluster 3	CYP2C9	2.33123e-26	1.59969	0.8	0.121	5.48492e-22
Tumor cell cluster 3	CBR1	9.19491e-26	1.2645	0.88	0.151	2.16338e-21
Tumor cell cluster 3	PDK4	6.29494e-25	2.51081	0.96	0.233	1.48107e-20
Tumor cell cluster 3	ADH4	3.69097e-24	1.47943	0.76	0.118	8.68412e-20
Tumor cell cluster 3	CYB5A	1.26276e-23	1.44595	1	0.222	2.97102e-19
Tumor cell cluster 3	CP	1.46401e-23	1.3496	0.8	0.125	3.44453e-19
Tumor cell cluster 3	H19	1.50638e-23	2.61701	0.96	0.219	3.5442e-19
Tumor cell cluster 3	GPAM	3.10433e-23	1.49209	0.92	0.185	7.30386e-19
Tumor cell cluster 3	UGT2B4	4.26049e-22	1.33116	0.84	0.152	1.00241e-17
Tumor cell cluster 3	PLG	1.37108e-21	1.5054	0.92	0.181	3.22589e-17
Tumor cell cluster 3	UGT2B7	1.66931e-21	1.30227	0.52	0.063	3.92756e-17
Tumor cell cluster 3	AOX1	9.54697e-20	1.30167	0.88	0.187	2.24621e-15
Tumor cell cluster 3	BAAT	1.08956e-19	1.4789	0.92	0.21	2.56351e-15
Tumor cell cluster 3	ONECUT2	4.30978e-19	1.30204	0.88	0.194	1.014e-14
Tumor cell cluster 3	ADH1A	6.7256e-19	1.71496	0.92	0.219	1.5824e-14
Tumor cell cluster 3	CYP3A4	1.95381e-18	1.52323	0.68	0.117	4.59692e-14
Tumor cell cluster 3	ALDH2	7.03654e-18	1.49787	0.96	0.292	1.65556e-13
Tumor cell cluster 3	F2	2.91555e-17	1.44126	0.88	0.216	6.85971e-13
Tumor cell cluster 3	ADH1B	1.14151e-16	2.01156	0.96	0.312	2.68574e-12
Tumor cell cluster 3	RBP4	1.21938e-16	1.74219	0.92	0.274	2.86897e-12
Tumor cell cluster 3	AKR1C1	1.44472e-16	1.41193	0.96	0.292	3.39915e-12
Tumor cell cluster 3	CES1	1.39193e-15	1.26692	0.8	0.19	3.27493e-11
Tumor cell cluster 3	ERRFI1	1.97806e-15	1.31796	1	0.332	4.65398e-11
Tumor cell cluster 3	APOC3	2.51488e-15	1.62163	0.88	0.261	5.91701e-11
Tumor cell cluster 3	TXNIP	3.10397e-15	1.60495	0.96	0.405	7.30301e-11
Tumor cell cluster 3	PEBP1	3.50475e-15	1.74025	1	0.47	8.24599e-11
Tumor cell cluster 3	ITIH3	5.3229e-15	1.44376	0.84	0.22	1.25237e-10
Tumor cell cluster 3	GC	1.3334e-14	1.52922	0.96	0.334	3.13722e-10
Tumor cell cluster 3	ITIH1	4.66612e-14	1.26486	0.88	0.251	1.09784e-09
Tumor cell cluster 3	GLUD1	2.15936e-13	1.2798	1	0.43	5.08054e-09
Tumor cell cluster 3	APOH	3.87669e-13	1.27326	1	0.379	9.12107e-09
Tumor cell cluster 3	ITIH2	6.40849e-13	1.47142	0.96	0.327	1.50779e-08
Tumor cell cluster 3	APOA1	2.35714e-12	1.37859	1	0.373	5.54587e-08
Tumor cell cluster 3	AMBP	1.4752e-11	1.33287	1	0.493	3.47085e-07
Tumor cell cluster 3	GDF15	3.81338e-11	1.43537	0.64	0.169	8.97213e-07
Tumor cell cluster 3	CYP2E1	4.25388e-11	1.38764	0.92	0.391	1.00085e-06
Tumor cell cluster 3	A2M	2.88315e-10	1.31683	0.96	0.506	6.78347e-06
Tumor cell cluster 3	APOB	2.99346e-08	1.29789	0.92	0.464	0.0007043
Tumor cell cluster 3	REG3A	8.09453e-08	1.86476	0.8	0.396	0.00190448

### Sheet: Top50 DEG Tumor Cluster 4
cluster	gene	p_val	avg_logFC	pct.1	pct.2	p_val_adj
Tumor cell cluster 4	CCDC170	8.05642e-19	1.43645	0.714	0.043	1.89551e-14
Tumor cell cluster 4	MME	1.87423e-14	2.12084	1	0.112	4.40968e-10
Tumor cell cluster 4	DPP4	8.03413e-13	2.1048	1	0.141	1.89027e-08
Tumor cell cluster 4	MET	4.03958e-12	1.56254	1	0.142	9.50432e-08
Tumor cell cluster 4	GGH	1.42686e-11	1.69524	1	0.154	3.35713e-07
Tumor cell cluster 4	ACOX1	8.42729e-11	1.30306	1	0.161	1.98277e-06
Tumor cell cluster 4	ACAA2	3.14063e-10	1.80532	1	0.187	7.38927e-06
Tumor cell cluster 4	G6PC	3.78193e-10	1.38314	0.714	0.082	8.89812e-06
Tumor cell cluster 4	MTTP	3.45522e-09	1.3525	0.857	0.127	8.12943e-05
Tumor cell cluster 4	ACSL5	4.69664e-09	1.51761	1	0.2	0.000110502
Tumor cell cluster 4	ITGA6	6.11452e-09	1.62925	1	0.206	0.000143862
Tumor cell cluster 4	LEPR	6.45692e-09	1.70294	0.857	0.148	0.000151918
Tumor cell cluster 4	APOA5	8.27805e-09	1.33707	0.714	0.094	0.000194766
Tumor cell cluster 4	BAAT	1.1105e-08	2.12939	1	0.212	0.000261279
Tumor cell cluster 4	NKD1	1.30317e-08	1.47353	1	0.212	0.00030661
Tumor cell cluster 4	CBR1	3.02519e-08	1.52448	0.857	0.153	0.000711766
Tumor cell cluster 4	SLC16A1	6.3742e-08	1.74751	1	0.215	0.00149972
Tumor cell cluster 4	CPB2	6.75518e-08	1.48521	1	0.208	0.00158936
Tumor cell cluster 4	COBLL1	2.64041e-07	1.51105	0.857	0.176	0.00621236
Tumor cell cluster 4	ITPR2	2.99356e-07	1.53446	1	0.292	0.00704325
Tumor cell cluster 4	SERPIND1	3.43394e-07	1.43615	0.857	0.179	0.00807938
Tumor cell cluster 4	C8A	7.80198e-07	1.51668	0.714	0.125	0.0183565
Tumor cell cluster 4	GDF15	1.27297e-06	1.65643	0.857	0.17	0.0299505
Tumor cell cluster 4	SLC1A2	1.42338e-06	1.37397	0.571	0.085	0.0334893
Tumor cell cluster 4	TMEM2	2.34636e-06	1.24375	1	0.28	0.0552051
Tumor cell cluster 4	SPP2	2.59632e-06	1.29454	0.571	0.088	0.0610862
Tumor cell cluster 4	C19orf80	2.81857e-06	1.34004	0.571	0.085	0.0663154
Tumor cell cluster 4	GATM	3.93678e-06	1.41709	0.714	0.138	0.0926245
Tumor cell cluster 4	SCD	4.3752e-06	1.82827	1	0.351	0.10294
Tumor cell cluster 4	HMGCS2	4.78328e-06	1.59618	0.714	0.152	0.112541
Tumor cell cluster 4	IGFBP1	9.25044e-06	2.13849	0.714	0.159	0.217644
Tumor cell cluster 4	GC	1.00181e-05	1.70528	1	0.335	0.235706
Tumor cell cluster 4	APOA1	1.45375e-05	1.81407	1	0.375	0.342038
Tumor cell cluster 4	GPAM	3.73704e-05	1.6174	0.714	0.187	0.87925
Tumor cell cluster 4	AQP9	4.02098e-05	1.3677	0.857	0.267	0.946056
Tumor cell cluster 4	SULT2A1	6.18521e-05	1.41283	0.571	0.119	1
Tumor cell cluster 4	AOX1	6.98209e-05	1.54263	0.714	0.189	1
Tumor cell cluster 4	RELN	7.46867e-05	1.23175	0.857	0.256	1
Tumor cell cluster 4	APOB	7.50394e-05	1.3512	1	0.466	1
Tumor cell cluster 4	CPLX2	8.58472e-05	1.47566	0.429	0.065	1
Tumor cell cluster 4	GLIPR1	0.000105908	1.289	0.571	0.105	1
Tumor cell cluster 4	PLG	0.000123028	1.36914	0.714	0.183	1
Tumor cell cluster 4	GPC3	0.000162482	1.27021	0.857	0.283	1
Tumor cell cluster 4	CYP3A4	0.000261075	2.09384	0.571	0.119	1
Tumor cell cluster 4	KNG1	0.000364936	1.32094	0.714	0.214	1
Tumor cell cluster 4	ADH1A	0.00037793	1.37775	0.714	0.221	1
Tumor cell cluster 4	TF	0.000537371	1.66747	0.857	0.404	1
Tumor cell cluster 4	ADH1B	0.00071313	1.35953	0.857	0.314	1
Tumor cell cluster 4	PLIN2	0.00087881	1.39861	1	0.442	1
Tumor cell cluster 4	IGF2	0.00915302	1.35162	0.857	0.584	1

### Sheet: Top50 DEG Tumor Cluster 5
cluster	gene	p_val	avg_logFC	pct.1	pct.2	p_val_adj
Tumor cell cluster 5	ADH1B	0	2.25931	0.89	0.183	0
Tumor cell cluster 5	AHSG	0	1.73607	0.973	0.329	0
Tumor cell cluster 5	REG3A	0	1.2876	0.845	0.295	0
Tumor cell cluster 5	CYP2E1	0	1.24482	0.931	0.269	0
Tumor cell cluster 5	ALB	0	0.891256	0.994	0.53	0
Tumor cell cluster 5	APOC1	9.21398e-307	1.41771	0.835	0.381	2.16787e-302
Tumor cell cluster 5	BAAT	2.39873e-303	1.80562	0.577	0.13	5.64372e-299
Tumor cell cluster 5	HSP90AA1	1.75286e-285	0.835842	0.991	0.917	4.12413e-281
Tumor cell cluster 5	APCS	2.02091e-281	1.58546	0.625	0.168	4.75481e-277
Tumor cell cluster 5	HSPA1A	4.87896e-273	1.05702	0.944	0.691	1.14792e-268
Tumor cell cluster 5	GLUL	6.44706e-270	0.936535	0.975	0.743	1.51687e-265
Tumor cell cluster 5	APOE	4.95927e-224	0.848165	0.933	0.607	1.16682e-219
Tumor cell cluster 5	AKR1C1	9.49251e-189	1.33806	0.583	0.229	2.2334e-184
Tumor cell cluster 5	APOH	1.19386e-176	0.801084	0.731	0.301	2.80891e-172
Tumor cell cluster 5	FCN3	5.19721e-176	1.31079	0.228	0.018	1.2228e-171
Tumor cell cluster 5	GC	4.82915e-163	0.993623	0.643	0.266	1.1362e-158
Tumor cell cluster 5	MEG3	1.63338e-158	1.0632	0.69	0.358	3.84302e-154
Tumor cell cluster 5	FIGF	1.61578e-140	1.03646	0.166	0.009	3.80162e-136
Tumor cell cluster 5	ZC3H13	1.23691e-131	1.31104	0.574	0.3	2.91019e-127
Tumor cell cluster 5	HSPD1	5.0059e-109	0.935564	0.7	0.526	1.17779e-104
Tumor cell cluster 5	HSPH1	2.83212e-99	0.84889	0.728	0.52	6.66341e-95
Tumor cell cluster 5	NEAT1	1.78903e-88	0.891703	0.681	0.502	4.20922e-84
Tumor cell cluster 5	RBP4	5.09798e-88	0.802125	0.496	0.227	1.19945e-83
Tumor cell cluster 5	FCN2	7.39798e-79	0.79964	0.111	0.01	1.7406e-74
Tumor cell cluster 5	AMACR	2.08547e-77	1.18516	0.258	0.082	4.90668e-73
Tumor cell cluster 5	CRHBP	5.11557e-76	0.79297	0.131	0.017	1.20359e-71
Tumor cell cluster 5	F12	1.09229e-75	1.00216	0.373	0.165	2.56993e-71
Tumor cell cluster 5	HULC	6.27173e-73	1.02529	0.387	0.183	1.47561e-68
Tumor cell cluster 5	FXYD2	2.44661e-71	1.10163	0.305	0.122	5.75639e-67
Tumor cell cluster 5	ACSM2B	7.54793e-70	1.15607	0.302	0.122	1.77588e-65
Tumor cell cluster 5	ACSM2A	3.00903e-69	1.09876	0.294	0.115	7.07964e-65
Tumor cell cluster 5	FTCD	1.82771e-67	1.06507	0.31	0.131	4.30024e-63
Tumor cell cluster 5	C19orf80	1.21133e-64	1.04252	0.204	0.058	2.85003e-60
Tumor cell cluster 5	IGHM	3.62151e-58	1.17079	0.154	0.036	8.52069e-54
Tumor cell cluster 5	ADH1A	1.74685e-57	0.831108	0.375	0.187	4.10998e-53
Tumor cell cluster 5	GPAM	9.0857e-52	0.980149	0.32	0.158	2.13768e-47
Tumor cell cluster 5	C4BPA	7.01875e-51	0.930333	0.26	0.112	1.65137e-46
Tumor cell cluster 5	DDX3Y	4.17278e-45	0.974577	0.294	0.145	9.81772e-41
Tumor cell cluster 5	HLA-DQB1	5.68168e-45	0.951898	0.306	0.152	1.33679e-40
Tumor cell cluster 5	HLA-DQA1	2.43909e-41	0.917036	0.324	0.176	5.7387e-37
Tumor cell cluster 5	CYP3A5	1.27963e-40	0.817708	0.312	0.17	3.01072e-36
Tumor cell cluster 5	ACSM5	1.18025e-38	0.832398	0.134	0.04	2.77689e-34
Tumor cell cluster 5	ACADSB	5.09314e-37	0.944055	0.29	0.163	1.19832e-32
Tumor cell cluster 5	MST1	8.96085e-37	0.86347	0.29	0.158	2.10831e-32
Tumor cell cluster 5	AADAC	1.93948e-32	0.828094	0.225	0.112	4.56322e-28
Tumor cell cluster 5	MLXIPL	1.6973e-27	0.907116	0.254	0.151	3.9934e-23
Tumor cell cluster 5	FGL2	2.3403e-27	0.808947	0.25	0.139	5.50625e-23
Tumor cell cluster 5	C1QA	5.31508e-27	0.801318	0.341	0.224	1.25053e-22
Tumor cell cluster 5	C1QB	8.04295e-27	0.802324	0.29	0.176	1.89235e-22
Tumor cell cluster 5	ADH6	8.14394e-17	0.789082	0.211	0.137	1.91611e-12

### Sheet: Top50 DEG Tumor Cluster 6
cluster	gene	p_val	avg_logFC	pct.1	pct.2	p_val_adj
Tumor cell cluster 6	HBB	0	2.75447	0.974	0.229	0
Tumor cell cluster 6	HBG2	0	2.20257	0.526	0.015	0
Tumor cell cluster 6	HBA2	0	2.00168	0.683	0.058	0
Tumor cell cluster 6	SPP1	0	1.86369	0.662	0.149	0
Tumor cell cluster 6	HBG1	0	1.71515	0.419	0.015	0
Tumor cell cluster 6	IL8	0	1.6823	0.884	0.314	0
Tumor cell cluster 6	IL1B	0	1.64156	0.798	0.233	0
Tumor cell cluster 6	MPO	0	1.64095	0.433	0.037	0
Tumor cell cluster 6	HBD	0	1.60254	0.447	0.022	0
Tumor cell cluster 6	HBA1	0	1.46763	0.438	0.032	0
Tumor cell cluster 6	CTSB	0	1.11742	0.904	0.615	0
Tumor cell cluster 6	LYZ	0	1.09993	0.81	0.34	0
Tumor cell cluster 6	SRGN	0	1.08012	0.946	0.578	0
Tumor cell cluster 6	S100A9	0	0.901488	0.872	0.326	0
Tumor cell cluster 6	EREG	2.18377e-268	1.42271	0.358	0.033	5.13797e-264
Tumor cell cluster 6	FTH1	8.37302e-254	0.750721	0.958	0.836	1.97e-249
Tumor cell cluster 6	REG1A	2.47076e-248	1.40433	0.419	0.07	5.8132e-244
Tumor cell cluster 6	PLAUR	1.1583e-246	1.18651	0.586	0.172	2.72525e-242
Tumor cell cluster 6	CXCL3	1.64856e-243	1.18156	0.469	0.096	3.87874e-239
Tumor cell cluster 6	AHSP	3.58557e-240	1.08884	0.285	0.016	8.43613e-236
Tumor cell cluster 6	CXCL2	8.51528e-232	1.10961	0.583	0.183	2.00347e-227
Tumor cell cluster 6	CLU	8.81203e-230	1.09385	0.732	0.328	2.07329e-225
Tumor cell cluster 6	BCL2A1	2.23391e-224	1.09194	0.485	0.112	5.25595e-220
Tumor cell cluster 6	SERPINB2	1.40162e-218	1.41518	0.301	0.029	3.29773e-214
Tumor cell cluster 6	ELANE	3.21172e-207	1.11424	0.29	0.027	7.55654e-203
Tumor cell cluster 6	SOD2	5.55961e-201	0.925728	0.779	0.474	1.30806e-196
Tumor cell cluster 6	TNFAIP3	1.88422e-194	0.977996	0.702	0.336	4.4332e-190
Tumor cell cluster 6	PSAP	7.89602e-178	0.761414	0.9	0.733	1.85778e-173
Tumor cell cluster 6	TIMP1	9.5019e-178	1.0078	0.639	0.297	2.23561e-173
Tumor cell cluster 6	SPINK5	1.01607e-163	1.25934	0.201	0.013	2.39061e-159
Tumor cell cluster 6	CTSS	3.21315e-160	0.945653	0.536	0.203	7.5599e-156
Tumor cell cluster 6	CA1	4.70945e-157	0.902195	0.174	0.006	1.10804e-152
Tumor cell cluster 6	CTSL	3.24026e-153	0.943305	0.63	0.321	7.62368e-149
Tumor cell cluster 6	CTSG	1.30474e-152	0.989282	0.533	0.192	3.06979e-148
Tumor cell cluster 6	TYROBP	2.33604e-150	0.852214	0.539	0.215	5.49624e-146
Tumor cell cluster 6	CTSD	6.99251e-148	0.924007	0.657	0.373	1.6452e-143
Tumor cell cluster 6	LAPTM5	6.15616e-140	0.79945	0.55	0.23	1.44842e-135
Tumor cell cluster 6	THBS1	1.10156e-139	0.798307	0.589	0.262	2.59176e-135
Tumor cell cluster 6	CD44	2.03867e-137	0.836025	0.562	0.252	4.79658e-133
Tumor cell cluster 6	PLA2G2A	1.05359e-134	0.783913	0.175	0.013	2.47888e-130
Tumor cell cluster 6	LCP1	1.66293e-133	0.866183	0.541	0.233	3.91254e-129
Tumor cell cluster 6	IFI30	1.24955e-129	0.849727	0.528	0.236	2.93994e-125
Tumor cell cluster 6	F13A1	6.3461e-122	0.776665	0.274	0.057	1.49311e-117
Tumor cell cluster 6	PTGS2	6.40331e-112	0.823958	0.328	0.094	1.50657e-107
Tumor cell cluster 6	S100A12	4.73872e-107	0.780753	0.252	0.055	1.11493e-102
Tumor cell cluster 6	GPNMB	2.43881e-106	0.859509	0.474	0.209	5.73804e-102
Tumor cell cluster 6	IL7R	1.32126e-100	0.781519	0.345	0.114	3.10867e-96
Tumor cell cluster 6	CD300E	2.90923e-94	0.754202	0.159	0.021	6.84485e-90
Tumor cell cluster 6	TNFRSF11B	1.33442e-92	0.981348	0.229	0.06	3.13962e-88
Tumor cell cluster 6	HIF1A	1.42021e-73	0.761899	0.511	0.316	3.34148e-69

### Sheet: Top50 DEG Tumor Cluster 7
cluster	gene	p_val	avg_logFC	pct.1	pct.2	p_val_adj
Tumor cell cluster 7	COL3A1	0	3.60574	0.959	0.304	0
Tumor cell cluster 7	COL1A2	0	2.88919	0.957	0.398	0
Tumor cell cluster 7	COL1A1	0	2.84554	0.931	0.298	0
Tumor cell cluster 7	POSTN	0	2.70039	0.694	0.083	0
Tumor cell cluster 7	CXCL14	0	2.4931	0.738	0.113	0
Tumor cell cluster 7	LUM	0	2.28694	0.811	0.173	0
Tumor cell cluster 7	SPARC	0	2.28408	0.958	0.38	0
Tumor cell cluster 7	DCN	0	2.20292	0.786	0.178	0
Tumor cell cluster 7	COL6A3	0	2.19391	0.732	0.162	0
Tumor cell cluster 7	IGFBP5	0	2.04544	0.488	0.072	0
Tumor cell cluster 7	FSTL1	0	1.87602	0.628	0.149	0
Tumor cell cluster 7	COL5A2	0	1.78944	0.655	0.229	0
Tumor cell cluster 7	PRRX1	0	1.77213	0.408	0.032	0
Tumor cell cluster 7	COL6A2	0	1.74639	0.514	0.104	0
Tumor cell cluster 7	OGN	0	1.68895	0.354	0.005	0
Tumor cell cluster 7	MGP	0	1.65758	0.693	0.218	0
Tumor cell cluster 7	MTRNR2L1	0	1.29887	0.955	0.486	0
Tumor cell cluster 7	PTN	5.90347e-282	1.65917	0.437	0.072	1.38897e-277
Tumor cell cluster 7	CCDC80	1.79919e-279	1.73137	0.454	0.082	4.23314e-275
Tumor cell cluster 7	COL14A1	3.38018e-272	1.72581	0.408	0.06	7.9529e-268
Tumor cell cluster 7	CTSK	2.45699e-268	1.64581	0.404	0.061	5.78081e-264
Tumor cell cluster 7	FBLN1	1.40022e-252	1.60557	0.423	0.081	3.29444e-248
Tumor cell cluster 7	DPT	4.95673e-245	1.45419	0.273	0.01	1.16622e-240
Tumor cell cluster 7	ASPN	3.10378e-236	1.54725	0.341	0.042	7.30257e-232
Tumor cell cluster 7	SFRP2	1.6302e-228	1.56283	0.256	0.01	3.83553e-224
Tumor cell cluster 7	COL5A1	4.48079e-222	1.5153	0.389	0.075	1.05424e-217
Tumor cell cluster 7	COL6A1	2.82841e-216	1.58038	0.471	0.144	6.65468e-212
Tumor cell cluster 7	COL12A1	1.94353e-210	1.49367	0.353	0.058	4.57275e-206
Tumor cell cluster 7	COL16A1	1.59313e-196	1.38892	0.298	0.039	3.74833e-192
Tumor cell cluster 7	IGFBP3	6.94355e-184	1.61003	0.426	0.128	1.63368e-179
Tumor cell cluster 7	EMP1	2.53364e-181	1.40919	0.486	0.172	5.96114e-177
Tumor cell cluster 7	ANGPTL1	1.00597e-171	1.14994	0.197	0.008	2.36685e-167
Tumor cell cluster 7	FBN1	3.98163e-170	1.38652	0.352	0.084	9.36799e-166
Tumor cell cluster 7	NNMT	1.29785e-165	1.29968	0.39	0.111	3.05359e-161
Tumor cell cluster 7	AEBP1	6.6176e-163	1.30573	0.384	0.111	1.55699e-158
Tumor cell cluster 7	PCOLCE	1.05682e-151	1.35242	0.386	0.124	2.48648e-147
Tumor cell cluster 7	IGF1	4.56316e-148	1.26958	0.266	0.046	1.07362e-143
Tumor cell cluster 7	ANTXR1	2.51558e-145	1.19051	0.372	0.113	5.91867e-141
Tumor cell cluster 7	LTBP1	2.42479e-144	1.26084	0.311	0.075	5.70506e-140
Tumor cell cluster 7	PRSS23	2.82795e-142	1.25756	0.325	0.084	6.6536e-138
Tumor cell cluster 7	FRZB	1.21637e-138	1.17381	0.245	0.04	2.86188e-134
Tumor cell cluster 7	PTRF	1.03151e-134	1.19253	0.362	0.116	2.42694e-130
Tumor cell cluster 7	COL11A1	6.25935e-134	1.2071	0.145	0.003	1.4727e-129
Tumor cell cluster 7	ADAMTS1	4.89957e-132	1.25453	0.381	0.131	1.15277e-127
Tumor cell cluster 7	CPE	2.01174e-128	1.14153	0.449	0.195	4.73321e-124
Tumor cell cluster 7	LAMA4	8.35003e-127	1.16608	0.267	0.058	1.9646e-122
Tumor cell cluster 7	HTRA1	4.98178e-116	1.29092	0.354	0.134	1.17211e-111
Tumor cell cluster 7	RND3	3.82751e-114	1.20698	0.379	0.155	9.00537e-110
Tumor cell cluster 7	VWF	1.59655e-91	1.15256	0.219	0.055	3.75636e-87
Tumor cell cluster 7	COL2A1	9.42347e-17	1.31214	0.145	0.087	2.21715e-12

### Sheet: Top50 DEG Tumor Cluster 8
cluster	gene	p_val	avg_logFC	pct.1	pct.2	p_val_adj
Tumor cell cluster 8	CHGB	0	3.50679	0.719	0.024	0
Tumor cell cluster 8	SST	0	3.04946	0.437	0.001	0
Tumor cell cluster 8	CHGA	0	3.04195	0.627	0	0
Tumor cell cluster 8	PCSK1N	0	2.09535	0.686	0.006	0
Tumor cell cluster 8	SCG2	0	1.99179	0.481	0.004	0
Tumor cell cluster 8	SYT4	0	1.79279	0.537	0	0
Tumor cell cluster 8	PCSK1	0	1.75897	0.386	0.001	0
Tumor cell cluster 8	NEFM	0	1.61561	0.412	0	0
Tumor cell cluster 8	NEUROD1	0	1.57513	0.537	0	0
Tumor cell cluster 8	KIAA1244	0	1.53242	0.527	0.016	0
Tumor cell cluster 8	NEFL	0	1.51068	0.424	0	0
Tumor cell cluster 8	FREM2	0	1.34468	0.383	0.001	0
Tumor cell cluster 8	NR2F1	0	1.32985	0.629	0.038	0
Tumor cell cluster 8	PBXIP1	0	1.30973	0.794	0.161	0
Tumor cell cluster 8	NRCAM	0	1.29599	0.624	0.061	0
Tumor cell cluster 8	SCG3	0	1.28629	0.537	0.001	0
Tumor cell cluster 8	NELL2	0	1.25599	0.473	0.009	0
Tumor cell cluster 8	BTBD3	0	1.25311	0.62	0.033	0
Tumor cell cluster 8	INSM1	0	1.22129	0.447	0	0
Tumor cell cluster 8	SCGN	0	1.16404	0.481	0.004	0
Tumor cell cluster 8	DSG2	0	1.15094	0.635	0.054	0
Tumor cell cluster 8	CPLX2	0	1.14361	0.508	0.01	0
Tumor cell cluster 8	QPCT	0	1.12497	0.622	0.04	0
Tumor cell cluster 8	TMEM9	0	1.10655	0.738	0.081	0
Tumor cell cluster 8	PCLO	0	1.04185	0.4	0.005	0
Tumor cell cluster 8	DDC	0	1.03589	0.483	0.024	0
Tumor cell cluster 8	CADPS	0	1.03324	0.514	0.006	0
Tumor cell cluster 8	MSX1	6.4977e-297	1.03294	0.599	0.077	1.52878e-292
Tumor cell cluster 8	CKB	1.4105e-294	1.02752	0.711	0.124	3.31861e-290
Tumor cell cluster 8	DSP	2.45106e-280	1.40898	0.858	0.232	5.76685e-276
Tumor cell cluster 8	NKD1	2.16549e-277	1.04803	0.742	0.146	5.09496e-273
Tumor cell cluster 8	XIST	7.49876e-263	1.04208	0.748	0.144	1.76431e-258
Tumor cell cluster 8	MFAP4	1.23289e-260	1.75973	0.637	0.121	2.90075e-256
Tumor cell cluster 8	F10	1.10177e-235	1.13155	0.688	0.149	2.59224e-231
Tumor cell cluster 8	HSPB1	5.5361e-214	1.34238	0.801	0.234	1.30253e-209
Tumor cell cluster 8	CRH	3.55339e-207	1.21046	0.167	0	8.36042e-203
Tumor cell cluster 8	HSPA6	2.61169e-194	2.16181	0.515	0.102	6.14479e-190
Tumor cell cluster 8	BAG3	7.70187e-181	1.10763	0.692	0.174	1.8121e-176
Tumor cell cluster 8	TUBA1A	1.02146e-173	1.10192	0.737	0.22	2.4033e-169
Tumor cell cluster 8	ALDH1A1	5.90284e-169	1.08562	0.722	0.221	1.38882e-164
Tumor cell cluster 8	GNAS	6.73851e-166	1.32942	0.964	0.637	1.58544e-161
Tumor cell cluster 8	NOTUM	3.07618e-149	1.17545	0.542	0.139	7.23765e-145
Tumor cell cluster 8	AMBN	1.17473e-147	1.47166	0.158	0.005	2.76391e-143
Tumor cell cluster 8	TTR	2.4439e-126	1.29101	0.622	0.188	5.75e-122
Tumor cell cluster 8	RHOB	4.24724e-116	1.11382	0.865	0.409	9.99292e-112
Tumor cell cluster 8	ATF3	8.56665e-95	1.03727	0.761	0.348	2.01556e-90
Tumor cell cluster 8	DNAJB1	3.53805e-88	1.31465	0.901	0.545	8.32432e-84
Tumor cell cluster 8	EGR1	5.8151e-82	1.06147	0.791	0.443	1.36818e-77
Tumor cell cluster 8	DLK1	1.26859e-54	1.33653	0.506	0.236	2.98474e-50
Tumor cell cluster 8	DEFA5	3.35606e-34	1.15472	0.047	0.003	7.89615e-30
